# Genotype-specific Features Reduce the Susceptibility of South American Yellow Fever Virus Strains to Vaccine-Induced Antibodies

**DOI:** 10.1101/2021.08.22.457235

**Authors:** Denise Haslwanter, Gorka Lasso, Anna Z. Wec, Nathália Dias Furtado, Lidiane Menezes Souza Raphael, Yan Sun, Stephanie Stransky, Núria Pedreño-Lopez, Alexandra Tse, Carolina Argondizo Correia, Zachary A. Bornholdt, Mrunal Sakharkar, Vivian I. Avelino-Silva, Crystal L. Moyer, David I. Watkins, Esper G. Kallas, Simone Sidoli, Laura M. Walker, Myrna C. Bonaldo, Kartik Chandran

## Abstract

The resurgence of yellow fever in South America has prompted mitigation through vaccination against the etiologic agent, yellow fever virus (YFV). Current vaccines are based on a virulent African isolate, and their capacity to induce neutralizing antibodies against the vaccine strain is widely used as a surrogate for protection. However, the sensitivity of genetically distinct South American strains to vaccine-induced antibodies is unknown. Here, we show that antiviral potency of the polyclonal antibody response in both U.S. and Brazilian vaccinees is attenuated against an emergent Brazilian strain. This reduction was attributable to genetic changes at two sites in the central domain II of the glycoprotein E, including the acquisition of an *N*–linked glycosylation site, which are unique to and shared among most South American YFV strains. Our findings call for a reevaluation of current approaches to YFV immunological surveillance in South America and suggest approaches for designing updated vaccines.
