## Supplemental File 1 for "Genotype-specific Features Reduce the Susceptibility of South American Yellow Fever Virus Strains to Vaccine-Induced Antibodies"

### Sheet: mabs
					BLI		RVP %neutralization at 10nM			authentic virus 1/FRNT50 (ng/ml)
mAbs	Domain	Competition	VH Germline	VL Germline	Asibi	ES504	17D	Asibi	ES504	17DD	ES504
5A	DII	n.a.	IGHV4-59	IGKV1-5	n.d.	n.d.	95.1502	78.3805	75.1768	n.d.	n.d.
ADI-42223	DII	4G2	IGHV3-72	IGKV1D-39	0.563	0.394	14.1588	21.1728	16.3531	n.d.	n.d.
ADI-49145	DII	4G2	IGHV3-72	IGKV1-33	0.619	0.43	50.0294	95.714	11.0823	n.d.	n.d.
ADI-42191	DII	4G2	IGHV3-72	IGKV1D-39	0.659	0.42	99.9265	83.954	48.4992	n.d.	n.d.
ADI-42144	DII	4G2	IGHV3-30	IGLV1-40	0.22	0.349	38.8529	54.9533	47.8352	n.d.	n.d.
ADI-48968	DII	4G2	IGHV3-72	IGKV1D-39	0.758	0.357	82.5505	96.1221	29.6554	n.d.	n.d.
ADI-45076	DII	4G2	IGHV3-72	IGKV1D-39	0.54	0.404	61.0151	91.0714	11.5174	n.d.	n.d.
ADI-42229	DII	4G2 + 5A	IGHV4-38-2	IGLV1-51	0.123	0.02	87.8854	75.2076	25.7824	0.398036	0.001
ADI-42233	DII	4G2 + 5A	IGHV3-21	IGKV3-20	0.181	0.201	n.d.	n.d.	n.d.	n.d.	n.d.
ADI-49039	DII	4G2 + 5A	IGHV4-38-2	IGLV1-51	0.201	0.024	n.d.	n.d.	n.d.	0.458699	0.001
ADI-42213	DII	4G2 + 5A	IGHV3-23	IGKV3-20	0.212	0.071	n.d.	n.d.	n.d.	n.d.	n.d.
ADI-42187	DII	4G2 + 5A	IGHV3-21	IGKV3-20	0.26	0.155	n.d.	n.d.	n.d.	n.d.	n.d.
ADI-42219	DII	4G2 + 5A	IGHV3-30	IGLV2-11	0.397	0.419	n.d.	n.d.	n.d.	n.d.	n.d.
ADI-42193	DII	4G2 + 5A	IGHV3-72	IGLV1-47	0.485	0.262	n.d.	n.d.	n.d.	n.d.	n.d.
ADI-49040	DII	4G2 + 5A	IGHV3-72	IGKV1-5	0.485	0.338	n.d.	n.d.	n.d.	n.d.	n.d.
ADI-42199	DII	4G2 + 5A	IGHV3-72	IGLV3-25	0.711	0.205	n.d.	n.d.	n.d.	n.d.	n.d.
ADI-48900	DII	5A	IGHV4-4	IGLV1-51	0.405	0.01	98.4026	91.49	98.1064	n.d.	n.d.
ADI-42154	DII	5A	IGHV3-7	IGKV2D-28	0.126	0.034	38.2975	67.5269	32.3588	n.d.	n.d.
ADI-42194	DII	5A	IGHV4-61	IGKV3-11	0.174	0.005	92.665	86.0449	9.37809	0.0111008	0.001
ADI-42847	DII	5A	IGHV4-61	IGKV3-11	0.464	0.037	94.9232	52.8918	33.175	0.00549048	0.001
ADI-42786	DII	5A	IGHV4-4	IGLV1-51	0.284	0.101	92.8216	94.7287	36.423	0.0199674	0.0322581
ADI-42818	DII	5A	IGHV4-4	IGLV1-51	0.466	0.022	99.5226	96.0309	13.0541	0.0233263	0.00107527
ADI-50219	DII	5A	IGHV4-59	IGKV3-11	0.396	0.064	97.542	97.3239	55.0656	0.0758754	0.001
ADI-42830	DII	5A	IGHV4-4	IGLV1-51	0.471	0.105	82.5505	85.0791	29.6554	0.0706107	0.001
ADI-42821	DII	5A	IGHV3-23	IGKV1-5	0.413	0.038	97.4997	96.8838	9.82037	n.d.	n.d.
ADI-42190	DII	5A	IGHV3-11	IGLV2-14	0.151	0.061	98.6222	79.0309	13.5922	0.0390472	0.001
ADI-45097	DII	5A	IGHV3-30	IGLV1-51	0.448	0.413	99.8081	83.003	99.2944	0.380204	0.0322581
ADI-42831	DII	5A	IGHV3-23	IGKV1-5	0.336	0.008	97.4296	75.5823	46.93	n.d.	n.d.
ADI-42201	DII	5A	IGHV3-33	IGKV1D-39	0.197	0.081	93.9756	94.0433	38.1977	0.0451467	0.001
ADI-49133	DII	5A	IGHV3-23	IGKV1D-39	0.376	0.243	97.5633	93.1492	0.402207	n.d.	n.d.
ADI-45083	DII	5A	IGHV4-4	IGLV1-51	0.396	0.433	99.5804	61.8823	81.7415	0.134522	0.02
ADI-49561	DII	5A	IGHV3-30	IGLV2-14	0.154	0.014	73.2865	77.2059	10.0196	n.d.	n.d.
ADI-48908	DII	5A	IGHV3-9	IGKV3D-15	0.625	0.268	99.5054	44.0968	97.1553	n.d.	n.d.
ADI-50205	DII	5A	IGHV3-30	IGLV2-14	0.225	0.012	98.6301	91.6582	6.69399	0.0154254	0.001
ADI-42225	DII	5A	IGHV4-4	IGLV1-51	0.142	0.027	98.0764	80.5508	65.4253	n.d.	n.d.
ADI-49186	DII	5A	IGHV3-30	IGKV4-1	0.171	0.216	99.5909	75.373	97.1553	0.0480973	0.0333333
ADI-42188	DII	5A + ADI-45107	IGHV4-4	IGLV1-51	0.127	0.013	94.0549	97.1207	19.5405	0.117966	0.001
ADI-42210	DII	5A + ADI-45107	IGHV4-4	IGLV1-51	0.286	0.006	99.4393	93.3915	4.28696	0.154408	0.001
ADI-42198	DII	5A + ADI-45107	IGHV4-4	IGLV1-51	0.13	0	99.4393	91.2355	18.7131	0.0655881	0.001
ADI-42849	DII	5A + ADI-45107	IGHV3-11	IGLV3-21	0.483	0.022	97.5307	78.6031	81.6269	0.00676285	0.001
ADI-49033	DII	5A + ADI-45107	IGHV3-23	IGKV1-39/P	0.377	0.052	99.6837	97.3422	83.915	0.23166	0.025
ADI-42809	DII	5A + ADI-45107	IGHV4-4	IGLV1-51	0.438	0.043	99.6816	88.747	35.6392	0.0618812	0.001
ADI-50201	DII	5A + ADI-45107	IGHV3-11	IGKV3D-15	0.214	0.373	83.2266	99.1718	97.8742	0.0414621	0.0322581
ADI-42151	DII	5A + ADI-45107	IGHV4-4	IGLV1-51	0.122	0.015	76.9018	86.6491	0.40552	n.d.	n.d.
ADI-50211	DII	5A + ADI-45107	IGHV3-23	IGKV1-5	0.348	0.084	96.6224	100	74.8576	n.d.	n.d.
ADI-49154	DII	5A + ADI-45107	IGHV4-4	IGLV1-51	0.124	0.014	n.d.	n.d.	n.d.	0.15702	0.001
ADI-42232	DII	5A + ADI-45107	IGHV4-4	IGLV1-51	0.126	0.017	n.d.	n.d.	n.d.	n.d.	n.d.
ADI-49189	DII	5A + ADI-45107	IGHV3-11	IGLV2-14	0.2	0.24	n.d.	n.d.	n.d.	0.18971	0.001
ADI-46001	DII	5A + ADI-45107	IGHV3-11	IGLV3-21	0.224	0.019	n.d.	n.d.	n.d.	0.00570885	0.001
ADI-49188	DII	5A + ADI-45107	IGHV4-4	IGLV1-51	0.246	0.018	n.d.	n.d.	n.d.	0.114213	0.001
ADI-48897	DII	5A + ADI-45107	IGHV4-61	IGKV3-11	0.27	0.008	n.d.	n.d.	n.d.	n.d.	n.d.
ADI-46586	DII	5A + ADI-45107	IGHV3-11	IGLV1-51	0.338	0.051	n.d.	n.d.	n.d.	0.0222734	0.001
ADI-49183	DII	5A + ADI-45107	IGHV3-11	IGLV2-14	0.341	0.111	n.d.	n.d.	n.d.	0.314696	0.001
ADI-49139	DII	5A + ADI-45107	IGHV4-4	IGLV1-51	0.353	0.029	n.d.	n.d.	n.d.	n.d.	n.d.
ADI-46591	DII	5A + ADI-45107	IGHV4-4	IGLV1-51	0.364	0.018	n.d.	n.d.	n.d.	0.0423251	0.001
ADI-44132	DII	5A + ADI-45107	IGHV3-11	IGLV1-51	n.d.	n.d.	n.d.	n.d.	n.d.	0.00930233	0.001
ADI-48969	DII	5A + ADI-45107	IGHV3-11	IGLV2-11	0.412	0.026	n.d.	n.d.	n.d.	n.d.	n.d.
ADI-48895	DII	5A + ADI-45107	IGHV3-11	IGKV1-12	0.419	0.082	n.d.	n.d.	n.d.	n.d.	n.d.
ADI-46596	DII	5A + ADI-45107	IGHV4-4	IGLV1-51	0.453	0.008	n.d.	n.d.	n.d.	0.0718735	0.001
ADI-48955	DII	5A + ADI-45107	IGHV3-11	IGLV1-51	0.481	0.057	n.d.	n.d.	n.d.	n.d.	n.d.
ADI-53882	DIII	unknown	IGHV1-18	IGLV2-23	0.215	0.163	31.7907	87.6649	33.6991	n.d.	n.d.
ADI-53877	DIII	unknown	IGHV3-49	IGKV1-12	0.26	0.281	49.7024	93	60.4955	n.d.	n.d.
ADI-45090	DIII	unknown	IGHV3-33	IGLV1-44	0.7	0.528	99.511	94.7448	96.7979	0.327976	0.0322581
ADI-53880	DIII	unknown	IGHV3-9	IGKV1D-39	0.345	0.429	52.1676	100	92.1662	n.d.	n.d.
ADI-53888	DIII	unknown	IGHV3-33	IGLV2-8	n.d.	n.d.	70.1882	93.4524	13.0781	n.d.	n.d.
ADI-53874	DIII	unknown	IGHV3-23	IGLV3-21	0.132	0.212	98.9802	80.9099	38.6818	n.d.	n.d.
ADI-53868	DIII	unknown	IGHV4-31	IGKV3-11	0.192	0.13	95.9511	98.8772	67.4868	n.d.	n.d.
ADI-53891	DIII	unknown	IGHV3-21	IGLV2-14	0.164	0.219	99.353	92.5161	96.6397	n.d.	n.d.
ADI-53875	DIII	unknown	IGHV4-59	IGKV1D-39	0.105	0.055	98.1363	95.7447	79.2138	n.d.	n.d.
ADI-48945	DIII	unknown	IGHV3-48	IGLV3-1	0.148	0.11	63.8227	90.3726	53.8992	n.d.	n.d.
ADI-48905	DIII	unknown	IGHV3-13	IGKV2D-28	0.553	0.464	94.6668	91.791	94.8972	n.d.	n.d.
ADI-45075	DIII	unknown	IGHV3-23	IGKV1-33	0.29	0.139	61.0341	100	42.1068	0.0262385	0.00294118
ADI-53870	DIII	unknown	IGHV3-23	IGLV3-21	0.272	0.202	95.9817	94.5833	27.5297	n.d.	n.d.
ADI-53878	DIII	unknown	IGHV3-23	IGKV1-33	0.414	0.522	96.9311	49.4347	93.788	n.d.	n.d.
ADI-53876	DIII	unknown	IGHV3-23	IGKV1-5	0.422	0.496	96.7718	96.3894	93.4363	n.d.	n.d.
ADI-49147	DIII	unknown	IGHV3-23	IGKV3D-15	0.754	0.543	85.4144	100	97.5503	n.d.	n.d.
ADI-45113	DIII	unknown	IGHV3-23	IGKV3D-15	0.537	0.317	71.7843	94.2561	34.8528	0.095862	0.0322581
ADI-49044	DIII	unknown	IGHV3-33	IGLV1-44	0.546	0.45	96.8974	80.2383	94.4751	1.12074	0.0322581
ADI-53869	DIII	unknown	IGHV3-23	IGLV1-44	0.135	0.05	90.5345	78.3798	19.2948	n.d.	n.d.
ADI-53873	DIII	unknown	IGHV3-23	IGKV1-5	0.519	0.628	99.32	94.6528	99.2293	n.d.	n.d.
ADI-42189	unknown	ADI-44112	IGHV3-30	IGKV1-17	0.184	0.456	n.d.	n.d.	n.d.	n.d.	n.d.
ADI-42787	unknown	ADI-44112	IGHV3-30	IGKV3D-15	0.506	0.464	n.d.	n.d.	n.d.	n.d.	n.d.
ADI-45140	unknown	ADI-44112	IGHV3-48	IGLV1-51	0.537	0.051	n.d.	n.d.	n.d.	n.d.	n.d.
ADI-42228	unknown	ADI-45107	IGHV3-9	IGLV2-14	0.287	0.38	n.d.	n.d.	n.d.	n.d.	n.d.
ADI-49168	unknown	ADI-45107	IGHV3-23	IGKV1-5	0.368	0.115	n.d.	n.d.	n.d.	n.d.	n.d.
ADI-45078	unknown	ADI-45107	IGHV3-23	IGKV1-5	0.502	0.107	n.d.	n.d.	n.d.	n.d.	n.d.
ADI-49162	unknown	unknown	IGHV3-23	IGKV1-5	0.65	0.358	92.4413	80.2318	59.8115	n.d.	n.d.
ADI-42192	unknown	unknown	IGHV4-31	IGKV3D-15	0.24	0.026	n.d.	n.d.	n.d.	n.d.	n.d.
ADI-48913	unknown	unknown	IGHV4-4	IGKV4-1	0.247	0.04	n.d.	n.d.	n.d.	n.d.	n.d.
ADI-46542	unknown	unknown	IGHV3-9	IGLV6-57	n.d.	n.d.	n.d.	n.d.	n.d.	0.32	0.0322581
ADI-46551	unknown	unknown	IGHV3-74	IGLV1-51	n.d.	n.d.	n.d.	n.d.	n.d.	0.0107914	0.001
ADI-42231	unknown	unknown	IGHV1-18	IGKV3-11	0.298	0.016	n.d.	n.d.	n.d.	n.d.	n.d.
ADI-49138	unknown	unknown	IGHV3-33	IGLV2-14	0.325	0	n.d.	n.d.	n.d.	n.d.	n.d.
ADI-49141	unknown	unknown	IGHV4-4	IGKV3D-15	0.33	0.024	n.d.	n.d.	n.d.	n.d.	n.d.
ADI-46541	unknown	unknown	IGHV3-30	IGLV3-21	n.d.	n.d.	n.d.	n.d.	n.d.	0.0825151	0.001
ADI-48916	unknown	unknown	IGHV3-33	IGKV1-17	0.356	0.182	n.d.	n.d.	n.d.	n.d.	n.d.
ADI-42230	unknown	unknown	IGHV3-30	IGKV1-27	0.433	0.556	n.d.	n.d.	n.d.	n.d.	n.d.
ADI-45128	unknown	unknown	IGHV4-30-4	IGLV1-51	0.456	0.008	n.d.	n.d.	n.d.	n.d.	n.d.
ADI-45136	unknown	unknown	IGHV3-33	IGKV1-5	0.47	0.071	n.d.	n.d.	n.d.	n.d.	n.d.
ADI-45085	unknown	unknown	IGHV3-23	IGKV1-5	0.471	0.07	n.d.	n.d.	n.d.	n.d.	n.d.
ADI-42844	unknown	unknown	IGHV3-30	IGKV1-5	0.526	0.033	n.d.	n.d.	n.d.	n.d.	n.d.
ADI-50026	unknown	unknown	IGHV3-30	IGKV1-33	0.562	0.019	n.d.	n.d.	n.d.	0.11376	0.001
ADI-49161	unknown	unknown	IGHV1-18	IGLV2-14	0.593	0.013	n.d.	n.d.	n.d.	n.d.	n.d.
ADI-48910	unknown	unknown	IGHV3-23	IGKV1-5	0.639	0.15	n.d.	n.d.	n.d.	n.d.	n.d.
ADI-42211	unknown	unknown	IGHV3-30	IGKV1-27	0.677	0.464	n.d.	n.d.	n.d.	n.d.	n.d.
		n.a. = not applicable
		n.d. = not determined
