## Supplemental File 2 for "Genotype-specific Features Reduce the Susceptibility of South American Yellow Fever Virus Strains to Vaccine-Induced Antibodies"

### Sheet: Readme
Description	List of PDB entries describing flavivirus E proteins bound to mAbs
PDB	PDB code of experimentally determined complex
Ab	Antibody name
Virus	Flavivirus
PMID	Pubmed identifier describing the experimentally solved complex
Steric clash with modelled sugar	Whether there is a steric clash between the modeled glycan in the YFV envelope protein (after structurally superimposing it to the flavivirus envelope protein complexed with the mAb) and the bound mAb
Is KL loop within 5 angs of mAb	Whether there KL loop of YFV envelope protein (after structurally superimposing it to the flavivirus envelope protein complexed with the mAb) is within 5 angstroms to any heavy atom to the bound mAb

### Sheet: Sheet1
PDB	Ab	Virus	PMID	Steric clash with modelled sugar	Is KL loop within 5 angs of mAb
1ZTX	E16	WNV	16193056	No	No
2R29	1AID-2	DENV-2	18264114	No	No
2R69	1AID-2	DENV-2	18264114	No	No
2R6P	1AID-2	DENV-2	18264114	No	No
3I50	E53	WNV	19713934	No	No
3IXX	E53	WNV	19713934	No	No
3IXY	E53	DENV-2	19713934	No	No
3IYW	CR4354	WNV	20956322	Yes	Yes
3J42	MOPC21	DENV-2	23740974	No	No
3J6U	5J7	DENV-3	25698059	Yes	Yes
3J8D	E111	DENV-2	25355881	No	No
3UAJ	5H2	DENV-4	22139356	No	No
3UC0	5H2	DENV-4	22139356	No	No
3UYP	4E11	DENV-4	22285214	No	No
3UZE	4E11	DENV-3	22285214	No	No
3UZQ	4E11	DENV-1	22285214	No	No
3UZV	4E11	DENV-2	22285214	No	No
4AL8	2H12	DENV	22491255	Yes	Yes
4ALA	2H12	DENV-3	22491255	Yes	Yes
4AM0	2H12	DENV-4	22491255	Yes	Yes
4BZ1	3E31	DENV-4	N/A	Yes	Yes
4BZ2	2D73	DENV-4	N/A	No	No
4C2I	1F4	DENV-1	24421336	Yes	Yes
4CAU	14C10	DENV-1	22723463	Yes	Yes
4UIF	2D22	DENV-2	26138979	No	No
4UIH	2D22	DENV-2	26138979	No	No
4UT6	EDE2 B7	DENV-2	25581790	Yes	Yes
4UT9	EDE1 C10	DENV-2	25581790	Yes	Yes
4UTA	EDE1 C8	DENV-2	25581790	No	Yes
4UTB	EDE2 A11	DENV-2	25581790	Yes	Yes
5A1Z	2D22	DENV-2	26138979	No	No
5AAM	SCFV513	DENV-4	26189681	No	No
5GZN	Z3L1	ZIKV	27974667	Yes	Yes
5GZO	Z20	ZIKV	27974667	Yes	No
5GZR	Z23	ZIKV	27974667	No	No
5H30	C10	ZIKV	27882950	Yes	Yes
5H32	C10	ZIKV	27882950	Yes	Yes
5H37	C10	ZIKV	27882950	Yes	Yes
5JHL	2A10G6	ZIKV	27158114	No	No
5KVD	ZV-2	ZIKV	27475895	Yes	Yes
5KVE	ZV-48	ZIKV	27475895	No	No
5KVF	ZV-64	ZIKV	27475895	No	No
5KVG	ZV-67	ZIKV	27475895	No	No
5LBS	EDE1 C8	ZIKV	27338953	No	Yes
5LCV	EDE2 A11	ZIKV	27338953	No	No
5N09	EDE2 A11	DENV-2	28534525	Yes	Yes
5N0A	EDE2 A11	DENV-2	28534525	Yes	Yes
5UHY	ZV67	ZIKV	28300075	No	No
5VIC	Z004	ZIKV	28475892	No	No
5VIG	Z006	ZIKV	28475892	No	No
5Y0A	ZKA190	ZIKV	28938115	No	No
5YWO	2F2	JEV	29379207	Yes	Yes
5YWP	2H4	JEV	29379207	Yes	Yes
6DFI	Z021	ZIKV	30403995	No	No
6DFJ	Z021	ZIKV	30403995	No	No
6IDI	1H10	DENV-3	30471923	No	No
6IDK	1H10	DENV-3	30471923	No	No
6IDL	1H10	DENV-3	30471923	No	No
6JEP	ZK2B10	ZIKV	30893607	No	No
6JFH	ZK2B10	ZIKV	30893607	No	No
6JFI	ZK2B10	ZIKV	30893607	No	No
6LNT	DV62.5	ZIKV	32060358	No	No
6MID	ZIKV-195	ZIKV	30642974	Yes	Yes
6NIP	MZ1	ZIKV	32015557	No	No
6NIU	MZ4	ZIKV	32015557	No	No
6PLK	ZIKV-116	ZIKV	31757867	No	No
6UTA	Z004	ZIKV	32321830	No	No
6UTE	Z032	WNV	32321830	No	No
7BPK	Z3L1	ZIKV	N/A	Yes	Yes
7BQ5	Z6	ZIKV	N/A	No	No
7BU8	SIgN-3C	ZIKV	32348755	Yes	Yes
7BUA	SIgN-3C	ZIKV	32348755	Yes	Yes
7BUB	SIgN-3C	DENV-2	32348755	Yes	Yes
7BUD	SIgN-3C	DENV-2	32348755	Yes	Yes
7BUE	SIgN-3C	DENV-2	32348755	Yes	Yes
7BUF	SIgN-3C	DENV-2	32348755	Yes	Yes
7C2S	C10	DENV-3	32561757	No	Yes
7C2T	C10	ZIKV	32561757	Yes	Yes
7CBP	Zab_FLEP	ZIKV	32647830	Yes	Yes
7DWT	1C19	DENV-1	33621239	No	No
7DWU	1C19	DENV-1	33621239	Yes	Yes
7KCR	ADI30056	ZIKV	33255202	No	No
7KYL	POWV-80	POWV	33831142	No	No
